# A chromosome-level assembly of the “Cascade” hop (Humulus lupulus) genome uncovers signatures of molecular evolution and improves time of divergence estimates for the Cannabaceae family

**DOI:** 10.1101/2022.03.24.485698

**Authors:** Lillian K Padgitt-Cobb, Nicholi J Pitra, Paul D Matthews, John A Henning, David A Hendrix

**Affiliations:** Department of Biochemistry and Biophysics, Oregon State University, Corvallis, Oregon; Department of Research and Development, Hopsteiner, S.S. Steiner, Inc., 1 West Washington Avenue, Yakima, Washington 98903, United States; Forage Seed and Cereal Research Unit, USDA-ARS, Corvallis, Oregon; Department of Crop and Soil Science, Oregon State University, Corvallis, Oregon; School of Electrical Engineering and Computer Science, Oregon State University, Corvallis, Oregon

**Keywords:** Cannabaceae, *Humulus lupulus*, Genome assembly, Molecular evolution, Whole genome duplication, gene families, synteny

## Abstract

- We present a chromosome-level assembly of the Cascade hop (Humulus lupulus L. var. lupulus) genome. The hop genome is large (2.8 Gb) and complex, and early attempts at assembly resulted in fragmented assemblies. Recent advances have made assembly of the hop genome more tractable, transforming the extent of investigation that can occur.
- The chromosome-level assembly of Cascade was developed by scaffolding the previously-reported Cascade assembly generated with PacBio long-read sequencing, and polishing with Illumina short-read DNA sequencing. We developed gene models and repeat annotations, and used a controlled bi-parental mapping population to identify significant sex-associated markers. We assess molecular evolution in gene sequences, gene family expansion and contraction, and time divergence using Bayesian inference.
- We identified the putative sex chromosome in the female genome based on significant sex-associated markers from the bi-parental mapping population. While the estimate of repeat content (~64%) is similar to the hemp genome, syntenic blocks in hop contain a greater percentage of LTRs. Hop is enriched for disease resistance-associated genes in syntenic gene blocks and expanded gene families.
- The Cascade chromosome-level assembly will inform cultivation strategies and serve to deepen our understanding of the hop genomic landscape, benefiting hop researchers and the Cannabaceae genomics community.
