## Supplementary Table 9 for "A chromosome-level assembly of the “Cascade” hop (Humulus lupulus) genome uncovers signatures of molecular evolution and improves time of divergence estimates for the Cannabaceae family"

### Sheet: SupplementaryTable9
PF13612.7	Transposase DDE domain
PF12382.9	Retrotransposon peptidase
PF09668.11	Aspartyl protease
PF07953.13	Clostridium neurotoxin, N-terminal receptor binding
PF18802.2	CxC1 like cysteine cluster associated with KDZ transposases
PF02281.17	Transposase Tn5 dimerisation domain
PF13586.7	Transposase DDE domain
PF06815.14	Reverse transcriptase connection domain
PF14706.7	Transposase DNA-binding
PF02914.16	Bacteriophage Mu transposase
PF17921.2	Integrase zinc binding domain
PF14319.7	Transposase zinc-binding domain
PF04736.13	Eclosion hormone
PF13961.7	Domain of unknown function (DUF4219)
PF05878.12	Phytoreovirus nonstructural protein Pns9/Pns10
PF03372.24	Endonuclease/Exonuclease/phosphatase family
PF01609.22	Transposase DDE domain
PF04827.15	Plant transposon protein
PF14111.7	Domain of unknown function (DUF4283)
PF13963.7	Transposase-associated domain
PF05380.14	Pao retrotransposon peptidase
PF06918.15	Protein of unknown function (DUF1280)
PF11427.9	Tc3 transposase
PF13976.7	GAG-pre-integrase domain
PF05585.13	Putative peptidase (DUF1758)
PF02992.15	Transposase family tnp2
PF03017.15	TNP1/EN/SPM transposase
PF07592.12	Rhodopirellula transposase DDE domain
PF06869.13	Protein of unknown function (DUF1258)
PF13359.7	DDE superfamily endonuclease
PF17919.2	RNase H-like domain found in reverse transcriptase
PF08284.12	Retroviral aspartyl protease
PF13007.8	Transposase C of IS166 homeodomain
PF08830.11	Protein of unknown function (DUF1806)
PF13701.7	Transposase DDE domain group 1
PF06053.12	Domain of unknown function (DUF929)
PF18721.2	CxC6 like cysteine cluster associated with KDZ transposases
PF12384.9	Ty3 transposon peptidase
PF18866.2	CxC7 like cysteine cluster associated with KDZ transposases
PF09337.11	H2C2 zinc finger
PF05528.12	Coronavirus gene 5 protein
PF18175.2	CCDC81-like prokaryotic HU domain 2
PF05598.12	Transposase domain (DUF772)
PF13751.7	Transposase DDE domain
PF13966.7	zinc-binding in reverse transcriptase
PF13005.8	zinc-finger binding domain of transposase IS66
PF18718.2	CxC5 like cysteine cluster associated with KDZ transposases
PF13696.7	Zinc knuckle
PF05414.12	Viral domain of unknown function (DUF1717)
PF17055.6	Viral matrix protein M2
PF03221.17	Tc5 transposase DNA-binding domain
PF12762.8	ISXO2-like transposase domain
PF01610.18	Transposase
PF01385.20	Probable transposase
PF14787.7	GAG-polyprotein viral zinc-finger
PF00075.25	RNase H
PF00665.27	Integrase core domain
PF13960.7	Domain of unknown function (DUF4218)
PF06092.13	Enterobacterial putative membrane protein (DUF943)
PF03434.14	DUF276
PF04195.13	Putative gypsy type transposon
PF09299.12	Mu transposase, C-terminal
PF13456.7	Reverse transcriptase-like
PF03276.15	Spumavirus gag protein
PF18759.2	Plavaka transposase
PF07999.12	Retrotransposon hot spot protein
PF10860.9	Protein of unknown function (DUF2661)
PF10683.10	Hermes transposase DNA-binding domain
PF00607.21	gag gene protein p24 (core nucleocapsid protein)
PF03004.15	Plant transposase (Ptta/En/Spm family)
PF05105.13	Bacteriophage holin family
PF00872.19	Transposase, Mutator family
PF13975.7	gag-polyprotein putative aspartyl protease
PF01359.19	Transposase (partial DDE domain)
PF01107.19	Viral movement protein (MP)
PF16641.6	CLIP1 zinc knuckle
PF00336.19	DNA polymerase (viral) C-terminal domain
PF10536.10	Plant mobile domain
PF01548.18	Transposase
PF12596.9	87kDa Transposase
PF13670.7	Peptidase propeptide and YPEB domain
PF02160.16	Cauliflower mosaic virus peptidase (A3)
PF06817.15	Reverse transcriptase thumb domain
PF04986.14	Putative transposase
PF13340.7	Putative transposase of IS4/5 family (DUF4096)
PF05975.13	Bacterial ABC transporter protein EcsB
PF04754.13	Putative transposase, YhgA-like
PF13333.7	Integrase core domain
PF01443.19	Viral (Superfamily 1) RNA helicase
PF13843.7	Transposase IS4
PF12259.9	Baculovirus F protein
PF16771.6	Regulator of Ty1 transposition protein 107 BRCT domain
PF14214.7	Helitron helicase-like domain at N-terminus
PF01104.18	Bunyavirus non-structural protein NS-s
PF14291.7	Domain of unknown function (DUF4371)
PF00078.28	Reverse transcriptase (RNA-dependent DNA polymerase)
PF01693.17	Caulimovirus viroplasmin
PF14392.7	Zinc knuckle
PF13683.7	Integrase core domain
PF04693.13	Archaeal putative transposase ISC1217
PF09959.10	Uncharacterized protein conserved in archaea (DUF2193)
PF01797.17	Transposase IS200 like
PF01526.18	Tn3 transposase DDE domain
PF07282.12	Putative transposase DNA-binding domain
PF13655.7	N-terminal domain of reverse transcriptase
PF00077.21	Retroviral aspartyl protease
PF05840.14	Bacteriophage replication gene A protein (GPA)
PF01498.19	Transposase
PF18758.2	Kyakuja-Dileera-Zisupton transposase
PF00540.19	gag gene protein p17 (matrix protein)
PF12784.8	PD-(D/E)XK nuclease family transposase
PF17917.2	RNase H-like domain found in reverse transcriptase
PF03108.16	MuDR family transposase
PF02438.17	Late 100kD protein
PF18697.2	Murine leukemia virus (MLV) integrase (IN) C-terminal domain
PF05699.15	hAT family C-terminal dimerisation region
PF12760.8	Transposase zinc-ribbon domain
PF13022.7	Helix-turn-helix of insertion element transposase
PF01527.21	Transposase
PF00098.24	Zinc knuckle
PF13610.7	DDE domain
PF02371.17	Transposase IS116/IS110/IS902 family
PF12017.9	Transposase protein
PF02337.18	Retroviral GAG p10 protein
PF17906.2	HTH domain in Mos1 transposase
PF18803.2	CxC2 like cysteine cluster associated with KDZ transposases
PF13542.7	Helix-turn-helix domain of transposase family ISL3
PF14223.7	gag-polypeptide of LTR copia-type
PF14244.7	gag-polypeptide of LTR copia-type
PF09634.11	Protein of unknown function (DUF2025)
PF07727.15	Reverse transcriptase (RNA-dependent DNA polymerase)
PF14690.7	zinc-finger of transposase IS204/IS1001/IS1096/IS1165
PF18340.2	DNA relaxase TraI 2B/2B-like domain
PF13737.7	Transposase DDE domain
PF18804.2	CxC3 like cysteine cluster associated with KDZ transposases
PF16506.6	Putative virion glycoprotein of insect viruses
PF14529.7	Endonuclease-reverse transcriptase
PF03184.20	DDE superfamily endonuclease
PF10551.10	MULE transposase domain
PF04236.16	Tc5 transposase C-terminal domain
PF13650.7	Aspartyl protease
PF18717.2	CxC4 like cysteine cluster associated with KDZ transposases
PF03400.14	IS1 transposase
PF13006.8	Insertion element 4 transposase N-terminal
PF05377.12	Flagella accessory protein C (FlaC)
PF06096.12	Baculoviridae 8.2 KDa protein
PF13799.7	Domain of unknown function (DUF4183)
PF06485.12	RNA-binding protein Tab2/Atab2
PF13358.7	DDE superfamily endonuclease
PF13952.7	Domain of unknown function (DUF4216)
PF17241.3	Gag-like protein
PF00770.19	Adenovirus endoprotease
PF01710.17	Transposase
PF03732.18	Retrotransposon gag protein
PF09657.11	CRISPR-associated protein Csx8 (Cas_Csx8)
PF15136.7	Uncharacterised protein family UPF0449
PF03050.15	Transposase IS66 family
PF04513.13	Baculovirus polyhedron envelope protein, PEP, C terminus
PF12353.9	Eukaryotic translation initiation factor 3 subunit G
PF04937.16	Protein of unknown function (DUF 659)
PF10549.10	ORF11CD3 domain
PF15288.7	Zinc knuckle
PF13613.7	Helix-turn-helix of DDE superfamily endonuclease
PF00680.21	Viral RNA-dependent RNA polymerase
